# Dynamic gene gain and loss during the divergence of obligate biotrophic powdery mildew pathogens

**DOI:** 10.64898/2026.06.05.730400

**Authors:** Thomas C. Heaven, Helen M. Cockerton, Xiangming Xu, Matthew R. Goddard, Andrew D. Armitage

## Abstract

Powdery mildew outbreaks can result in devastating crop losses across both horticultural and cereal crops. The obligate biotrophic fungi responsible (Erysiphaceae) depend entirely on living plant hosts for survival, extracting nutrients exclusively from living host tissue. Despite their impact, genomic resources for dicot-infecting powdery mildew fungi remain limited, restricting understanding of differentiation in the effector complements that underpin biotrophy across mildew lineages. To address this, we sequenced and assembled genomes from three independent samples each of *Podosphaera leucotricha* (apple mildew) and *P. aphanis* sensu lato (strawberry & raspberry mildew). These novel genomes were analysed alongside 44 publicly-available Erysiphaceae genomes to reveal striking inter-species differences in effectorome complements. *P. leucotricha* encoded the largest predicted effector complement of any powdery mildew pathogen sequenced to date, with major expansions in RALPH and EKA effector families. By contrast, the closely related *P. aphanis* carried a comparatively small effector repertoire. Together, these data challenge the prevailing view that effector expansion is restricted to monocot-infecting mildews. We observed that the divergence of powdery mildew genera is associated with the contraction of gene families, consistent with a stepwise loss of genes. This pattern was also reflected in the loss of genes that are typically conserved across ascomycete fungi. Taken together our findings highlight the contrasting impact that biotrophic adaptation has had on pathogen genomes, namely the convergent loss of conserved fungal genes alongside the diversification of pathogen effectoromes in response to host immune landscapes.
