## Supplementary Tables for "Dynamic gene gain and loss during the divergence of obligate biotrophic powdery mildew pathogens"

### Sheet: S2
S2: Powdery mildew genomes included in phylogenies and comparative genomics. Species name, source of the genome, identifier, and host plant from which the assembly sample was collected. Genomes marked by an asterisk (*) were used in custom kraken2 database construction.
Genus	Epithet	Source	Identifier	Host
Blumeria	hordei	NCBI	GCA_000401675.1*	Hordeum vulgare (Barley)
Blumeria	hordei	NCBI	GCA_900237765.1*	Hordeum vulgare (Barley)
Blumeria	hordei	NCBI	GCA_900239735.1*	Hordeum vulgare (Barley)
Blumeria	hordei	NCBI	GCA_000151065.3	Hordeum vulgare (Barley)
Blumeria	hordei	NCBI	GCA_900638725.1*	Hordeum vulgare (Barley)
Blumeria	graminis	NCBI	SRR2153117	Secale cereale (Rye)
Blumeria	graminis	NCBI	SRR2153118	Secale cereale (Rye)
Blumeria	graminis	NCBI	SRR2153119	Secale cereale (Rye)
Blumeria	graminis	NCBI	SRR2153120	Secale cereale (Rye)
Blumeria	graminis	NCBI	SRR2153116	Secale cereale (Rye)
Blumeria	graminis	NCBI	GCA_905067625.1*	Triticale triticosecale (Triticale)
Blumeria	graminis	NCBI	GCA_000417025.1*	Triticum aestivum (Wheat)
Blumeria	graminis	NCBI	GCA_000417865.1*	Triticum aestivum (Wheat)
Blumeria	graminis	NCBI	GCA_000418435.1*	Triticum aestivum (Wheat)
Blumeria	graminis	NCBI	GCA_000441875.1*	Triticum aestivum (Wheat)
Blumeria	graminis	NCBI	GCA_900519115.1*	Hordeum vulgare (Barley)
Erysiphe	alphitoides	INRA	CLCBIO_7.0.3	Quercus robur (Oak)
Erysiphe	necator	NCBI	GCA_024703715.1	Vitus vinifera (Grape)
Erysiphe	necator	NCBI	GCA_000798715.1*	Vitus vinifera (Grape)
Erysiphe	necator	NCBI	GCA_000798735.1*	Vitus vinifera (Grape)
Erysiphe	necator	NCBI	GCA_000798755.1*	Vitus vinifera (Grape)
Erysiphe	necator	NCBI	GCA_000798775.1*	Vitus vinifera (Grape)
Erysiphe	necator	NCBI	GCA_000798795.1*	Vitus vinifera (Grape)
Erysiphe	necator	NCBI	GCA_016906895.2*	Vitus vinifera (Grape)
Erysiphe	neolycopersici	NCBI	GCA_003610855.1*	Solanum lycopersicum (Tomato)
Erysiphe	quercicola	NCBI	GCA_003957845.1*	Hevea brasiliensis (Rubber Tree)
Erysiphe	pisi	NCBI	GCA_000208805.1*	Pisum sativum (Pea)
Erysiphe	pisi	NCBI	GCA_000214055.1*	Pisum sativum (Pea)
Erysiphe	pulchra	NCBI	GCA_002918395.1*	Cornus florida (Dogwood)
Golovinomyces	cichoracearum	NCBI	GCA_003611215.1*	Arabidopsis thaliana
Golovinomyces	cichoracearum	NCBI	GCA_003611195.1*	Nicotiana tabacum (Tabacco)
Golovinomyces	cichoracearum	NCBI	GCA_003611235.1*	Sonchus oleraceus (Sow Thistle)
Golovinomyces	magnicellulatus	NCBI	GCA_006912115.1*	Phlox paniculata (Garden Phlox)
Golovinomyces	orontii	JGI	MGH1	Arabidopsis thaliana
Podosphaera	aphanis	In house	DRCT72020	Fragaria ananassa (Strawberry)
Podosphaera	aphanis	In house	DRCT72021	Fragaria ananassa (Strawberry)
Podosphaera	aphanis	In house	SCOTT2020	Rubus idaeus (Red Raspberry)
Podosphaera	cerasi	NCBI	GCA_018398735.1*	Prunus avium (Sweet Cherry)
Podosphaera	leucotricha	In house	OGB2019	Malus domestica (Apple)
Podosphaera	leucotricha	In house	OGB2021	Malus domestica (Apple)
Podosphaera	leucotricha	In house	P112020	Malus domestica (Apple)
Podosphaera	leucotricha	NCBI	GCA_013170925.1*	Malus domestica (Apple)
Podosphaera	xanthii	NCBI	GCA_028751805.1	Cucumis sativus (Cucumber)
Podosphaera	xanthii	NCBI	GCA_010015925.1*	Cucumis sativus (Cucumber)
Podosphaera	xanthii	NCBI	GCA_014884795.1*	Cucurbita pepo (Courgette)
Podosphaera	fusca	NCBI	GCA_030378345.1	Cucumis melo (Melon)
Parauncinula	polyspora	Github	PARPO1	Quercus serrata
Leveillula	taurica	ENA	CADEPA010000000	Capsicum annuum (Pepper)
Phyllactinia	moricola	NCBI	GCA_019455665.1	Morus alba (White Mulberry)
Pleochaeta	shiraiana	NCBI	GCA_019455505.1	Celtis sinensis (Hackberry)

### Sheet: S3
S3: Non-mildew genomes included in phylogenies and comparative genomics analyses. Species name, source of the genome, and identifier are provided.
Genus	Epithet	Source	Identifier
Amorphotheca	resinae	NCBI	GCA_003019875.1
Amorphotheca	resinae	NCBI	GCA_018167515.1
Arachnopeziza	araneosa	NCBI	GCA_003988855.1
Ascocoryne	sarcoides	NCBI	GCA_000328965.1
Botrytis	cinerea	NCBI	GCA002276475.2
Chlorociboria	aeruginascens	NCBI	GCA_002276475.2
Colletotrichum	higginsianum	Broad Institute	BROAD_KN1394
Coprinopsis	cinerea	NCBI	GCA_000182895.1
Cryptococcus	neoformans	NCBI	GCA_000091045.1
Drepanopeziza	brunnea	NCBI	GCA_000298775.1
Fusarium	oxysporum	NCBI	GCA_013085055.1
Fusarium	graminearum	NCBI	GCA_000240135.3
Glarea	lozoyensis	NCBI	GCA_000409485.1
Mollisia	scopiformis	NCBI	GCA_001500285.1
Neobulgaria	alba	NCBI	GCA_003988965.1
Oidiodendron	maius	NCBI	GCA_000827325.1
Phialocephala	subalpine	NCBI	GCA_900073065.1
Pleurotus	ostreatus	NCBI	GCA_014466165.1
Psilocybe	cubensis	NCBI	GCA_017499595.2
Puccinia	triticina	NCBI	GCA_000151525.2
Puccinia	graminis	NCBI	GCA_000149925.1
Puccinia	striiformis	NCBI	GCA_021901695.1
Pyricularia	oryzae	NCBI	GCA_000002495.2
Saccharomyces	cerevisiae	NCBI	GCA_000146045.2
Schizophyllum	commune	NCBI	GCA_000143185.2
Sclerotinia	sclerotiorum	NCBI	GCA_000146945.1
Sclerotinia	sclerotiorum	NCBI	GCA_000146945.2
Tuber	melanosporum	NCBI	GCA_000151645.1
Ustilago	maydis	NCBI	GCA_000328475.2

### Sheet: S6
Intergenic distance permutation test: Average three prime, five prime and total intergenic distances are given for Candidate Secreted Effector Proteins (CSEPs), RnAse-Like Proteins associated with the Haustoria (RALPH) homologues, Effectors homologous to AVRk1 and AVRa10 (EKA), and Carbohydrate Active enZYmes (CAZYs), as well as control Benchmarking Universal Single Copy Orthologue (BUSCO) genes.…
		Average distance			Mean treatment			Mean control			Observed			Iterations
		(bp)			distance (bp)			distance (bp)			difference (bp)
		3'	5'	total	3'	5'	total	3'	5'	total	3'	5'	total	3'	5'	total
CSEPs	OGB2019	1749	1651	3364	1846	1968	3815	1742	1627	3335	105	341	479	8299	9980	9911
	P112020	1819	1728	3508	1903	1906	3913	1812	1715	3482	91	191	431	7948	9451	9829
	OGB2021	1873	1737	3546	1906	2003	3905	1871	1717	3522	35	286	383	6217	9917	9699
	Average:	1846	1733	3527	1904	1954	3909	1841	1716	3502	63	238	407	7083	9684	9764
RALPHs	OGB2019	1736	1655	3361	1680	1945	3672	1742	1627	3335	-62	318	337	2609	9996	9742
	P112020	1801	1739	3498	1694	1966	3668	1812	1715	3482	-118	251	186	1081	9931	8687
	OGB2021	1862	1748	3549	1781	2056	3861	1871	1717	3522	-89	339	338	1933	9989	9705
	Average:	1800	1714	3469	1718	1989	3734	1808	1686	3447	-90	303	287	1874	9972	9378
EKAs	OGB2019	1714	1620	3306	803	1443	2247	1742	1627	3335	-939	-184	-1088	0	1227	0
	P112020	1780	1705	3449	827	1460	2434	1812	1715	3482	-986	-255	-1049	0	5,22	0
	OGB2021	1844	1713	3495	973	1615	2486	1871	1717	3522	-897	-102	-1037	0	2886	0
	Average:	1779	1679	3417	868	1506	2389	1808	1686	3447	-941	-180	-1058	0	1545	0
CAZYs	OGB2019	1738	1653	3358	1693	2318	4080	1741	1612	3314	-48	706	766	3581	9999	9996
	P112020	1814	1743	3509	1989	2573	4551	1805	1699	3456	184	874	1095	9100	9999	9999
	OGB2021	1874	1744	3552	2056	2595	4705	1864	1701	3495	192	893	1210	9102	9999	9999
	Average:	1809	1713	3473	1913	2495	4445	1803	1671	3422	109	824	1024	7261	9999	9998
CSEPs	DRCT72020	1755	1619	3261	1541	1902	3247	1764	1605	3262	-224	297	-14	800	9498	4958
	DRCT72021	1596	1461	2945	1688	1764	3452	1592	1448	2926	96	315	526	7435	9649	9675
	SCOTT2020	1560	1331	2756	1516	1511	3226	1561	1325	2746	-45	185	480	4122	8517	8919
	Average:	1637	1470	2987	1581	1725	3309	1639	1460	2978	-58	266	331	4119	9221	7851
RALPHs	DRCT72020	1754	1612	3262	1480	1801	3288	1764	1605	3262	-285	196	26	504	8454	5406
	DRCT72021	1582	1458	2931	1281	1876	3210	1592	1448	2926	-311	428	284	282	9658	7828
	SCOTT2020	1556	1331	2739	1355	1531	2444	1561	1325	2746	-207	206	-302	1451	8486	2106
	Average:	1631	1467	2978	1372	1736	2981	1639	1459	2978	-267	276	3	746	8866	5113
EKAs	DRCT72020	1745	1595	3248	942	1171	2548	1764	1605	3262	-823	-433	-714	0	277	371
	DRCT72021	1576	1439	2909	754	925	1742	1592	1448	2926	-839	-523	-1184	0	78	6
	SCOTT2020	1549	1321	2731	925	1117	1896	1561	1325	2746	-636	-209	-850	6	1737	103
	Average:	1624	1452	2963	873	1071	2062	1639	1459	2978	-766	-388	-916	2	697	160
CAZYs	DRCT72020	1772	1618	3280	1922	2210	4083	1765	1592	3246	157	619	836	8385	9988	9963
	DRCT72021	1576	1453	2897	1428	1765	2735	1586	1432	2908	-158	332	-173	917	9909	1995
	SCOTT2020	1566	1335	2767	1734	1782	3788	1557	1316	2723	177	466	1065	8794	9968	9998
	Average:	1638	1468	2981	1695	1919	3535	1636	1446	2959	59	472	576	6032	9955	7319

### Sheet: S7
Ab initio gene predictions and annotations for powdery mildews: Contains species, ID, predicted number of genes, Pfam annotated proteins (and Pfam virulence annotations), PHI-base effector orthologs, validated effector orthologs, canonically (SP) and Non-Canonically Secreted Proteins (NCSP), Secreted Carbohydrate Active enZYmes (CAZY). Numbers of Candidate Secreted Effector Proteins (CSEP), Effec…
		all-1	17 not ., 19 not 0	14 not 0	10 not .	30 not 0		20 not .
Species	ID	Gene no.	Pfam	PHI-base	Effector	SP	NCSP	CAZY	SSCP	CSEP	EffectorP3	All
B. hordei	GCA_000401675	6759	4,269 (72)	423	350	684	2413	75	127 (86)	291 (205)	154 (102)	452
B. hordei	GCA_900237765	6480	4,523 (80)	495	427	807	1968	80	137 (79)	391 (270)	225 (157)	584
B. hordei	GCA_900239735	6442	4,559 (94)	127	419	817	1926	78	141 (92)	378 (250)	235 (151)	570
B. hordei	GCA_000151065	6405	4,348 (85)	508	423	779	2024	73	139 (70)	368 (231)	210 (130)	553
B. hordei	GCA_900638725	6334	4,471 (91)	112	428	827	1907	73	138 (85)	405 (265)	263 (173)	601
B. graminis	GCA_905067625	6720	4,630 (98)	136	501	872	2018	80	142 (90)	436 (278)	245 (146)	647
B. graminis	GCA_000417025	6585	4,288 (70)	493	398	700	2227	65	126 (72)	334 (231)	190 (123)	521
B. graminis	GCA_000417865	6605	4,373 (73)	478	393	736	2202	77	126 (79)	357 (258)	188 (128)	521
B. graminis	GCA_000418435	6303	4,356 (73)	123	436	753	1975	78	116 (71)	367 (237)	202 (120)	556
B. graminis	GCA_000441875	6599	4,338 (73)	459	418	759	2196	70	137 (84)	376 (257)	212 (137)	555
B. graminis	GCA_900519115	6655	4,618 (98)	501	503	907	1989	80	157 (92)	475 (300)	260 (150)	653
E. necator	GCA_024703715	6703	4,561 (74)	484	380	572	2104	76	103 (58)	200 (126)	119 (69)	449
E. necator	GCA_000798715	6532	4,413 (68)	145	341	516	2156	72	98 (53)	172 (109)	103 (59)	400
E. necator	GCA_000798735	6554	4,421 (66)	128	333	506	2191	72	89 (52)	157 (103)	96 (60)	393
E. necator	GCA_000798755	6608	4,420 (65)	116	339	512	2233	67	93 (52)	168 (114)	106 (65)	404
E. necator	GCA_000798775	6643	4,418 (66)	473	336	522	2236	72	98 (54)	172 (118)	100 (62)	398
E. necator	GCA_000798795	6601	4,385 (65)	501	341	524	2193	69	100 (62)	180 (127)	106 (71)	412
E. necator	GCA_016906895	9212	6,905 (126)	544	505	1260	2338	299	209 (145)	241 (209)	67 (57)	563
E. neolycopersici	GCA_003610855	6783	4,462 (64)	149	289	508	2366	76	87 (59)	125 (99)	64 (45)	334
E. quercicola	GCA_003957845	7323	4,592 (84)	482	363	597	2665	81	125 (63)	213 (150)	124 (73)	436
E. pisi	GCA_000208805	8802	4,166 (62)	255	250	515	3948	47	117 (87)	205 (172)	89 (63)	313
E. pisi	GCA_000214055	8733	4,271 (67)	354	264	526	3894	44	118 (89)	208 (182)	83 (62)	326
E. pulchra	GCA_002918395	9081	4,821 (86)	498	378	687	3705	74	163 (103)	303 (242)	157 (121)	499
G. cichoracearum	GCA_003611215	6732	4,300 (61)	169	270	463	2474	67	81 (56)	119 (106)	60 (52)	322
G. cichoracearum	GCA_003611195	6929	4,351 (62)	169	288	480	2562	67	74 (51)	134 (112)	76 (62)	350
G. cichoracearum	GCA_003611235	6803	4,325 (61)	399	277	448	2511	68	67 (42)	118 (98)	64 (50)	327
G. orontii	MGH1	12113	8,594 (136)	514	539	893	4075	136	140 (103)	186 (159)	93 (76)	615
L. taurica	CADEPA01	6905	3,978 (63)	158	271	465	2846	65	66 (54)	134 (123)	86 (78)	349
Ph. Moricola	GCA_019455665	7725	3,473 (43)	279	222	434	3685	42	79 (62)	167 (145)	84 (68)	290
Pl. shiraiana	GCA_019455505	6614	3,826 (70)	128	312	531	2516	60	119 (94)	207 (159)	140 (100)	413
Pa. polyspora	PARPO1	6415	4,873 (81)	148	306	687	1860	121	106 (73)	131 (118)	47 (41)	347
P. aphanis	DRT72020	7138	4,509 (73)	487	340	605	2557	83	113 (70)	179 (114)	90 (52)	392
P. aphanis	DRT72021	6549	4,341 (71)	360	318	548	2166	74	94 (60)	149 (101)	77 (48)	366
P. aphanis	SCOTT2020	6774	4,475 (72)	490	322	542	2299	78	88 (55)	125 (81)	67 (40)	362
P. cerasi	GCA_018398735	6574	3,964 (54)	407	273	446	2346	40	58 (43)	131 (105)	64 (47)	320
P. leucotricha	OGB2019	6956	4,325 (71)	170	480	770	2410	83	138 (74)	335 (134)	165 (59)	539
P. leucotricha	OGB2021	7277	4,545 (75)	477	515	774	2505	78	154 (68)	342 (122)	168 (54)	569
P. leucotricha	P112020	7107	4,498 (74)	488	509	779	2395	76	131 (67)	341 (134)	165 (67)	576
P. leucotricha	GCA_013170925	7235	4,588 (73)	197	463	745	2473	75	131 (76)	325 (161)	157 (69)	532
P. xanthii	GCA_028751805	7051	4,679 (76)	175	302	545	2458	80	96 (66)	126 (100)	68 (48)	350
P. xanthii	GCA_010015925	3890	2,634 (46)	348	124	289	1302	43	37 (27)	49 (47)	28 (27)	151
P. xanthii	GCA_014884795	6702	4,508 (80)	145	321	572	2260	82	98 (68)	147 (115)	73 (47)	368
P. fusca	GCA_030378345	7564	4,910 (80)	439	338	624	2605	83	111 (63)	193 (143)	87 (52)	390

### Sheet: S9
Podosphaera leucotricha- and Podosphaera aphanis-exclusive and consensus proteome annotations: presented are gene annotations for the assembled apple powdery mildew genome P112020 and strawberry powdery mildew genome DRCT72020, differentiated by whether given predictions are within orthogroups common to both P. aphanis and P. leucotricha or exclusive to one species or the other. Included are: the…
		P. leucotricha P112020		P. aphanis DRCT72020
		Common	Exclusive	Common	Exclusive
	Orthogroups	7147	4166	7147	1209
	Predicted genes:	8962	4702	10009	2147
	Pfam proteins:	5752	1008	6254	756
	Effector homolgues:
	Predector: Total	404	210	402	43
	Predector: EKA	38	54	43	20
	Predector: RALPH	125	179	107	28
	SPs:	643	326	633	82
	CSEPs EffectorP3: (novel)	123 (60)	124 (71)	110 (61)	38 (33)
	Effector P3 and effector homologues:	629	283	557	78

### Sheet: S10
Apple and strawberry powdery mildew orthologous gene annotations: gene annotations for the apple powdery mildew assembly P112020 and strawberry powdery mildew assembly DRCT72020 are presented, differentiated by whether given genes are within orthogroups common to both strawberry mildew and apple mildew assemblies or exclusive to one or the other. The raspberry powdery mildew genome, SCOTT2020, wa…
	Apple Common	Apple Exclusive	Strawberry Common	Strawberry Exclusive
Orthogroups	7670	4758	7670	2857
Predicted genes:	9741	5328	10336	3848
Pfam proteins:	6122	1148	6447	1170
Effector homolgues:
Predector: Total	442	275	419	69
Predector: EKA	61	74	47	39
Predector: RALPH	159	240	121	39
SPs:	691	374	665	127
CSEPs EffectorP3: (novel)	133 (66)	149 (78)	114 (62)	62 (55)
Effector P3 and effector homologues:	673	355	575	126

### Sheet: S11
Podosphaera leucotricha- and Podosphaera aphanis-exclusive effector orthologues: effectors which have been experimentally verified in other species for which orthologues have been identified in the genomes of either P. leucotricha or P. aphanis are presented. Given is the number of genes in P. leucotricha (P112020) and P. aphanis (DRCT72020) assemblies that are orthologous to each validated effec…
Effector:	P. leucotricha: P112020		P. aphanis: DRCT72020
	Total:	Highest:	Total:	Highest:
BgtAvrPm2	127	40	10	2
Zt6	120	32	10	2
BghBEC1011	121	5	10	0
BghCSEP0055	124	52	10	5
BgAVRA13	76	2	9	1
BgtAVRk1	53	50	20	20
BgtAVRa10	46	4	18	0
BgtSvrPm3a1f1	25	7	2	0
MoCDIP6	3	3	5	5
MoCDIP8	3	3	2	2
PiCRN8	7	7	1	1
BghCSEP0105	1	0	1	0
PiAvrVnt1	2	2	0	0
CfTom1	1	1	0	0
MlAvrL2	1	1	0	0
PITG_03192	0	0	1	1
MlpCTP1	0	0	2	2
MIAvrM14	0	0	1	1
PsAvr3b_2	0	0	1	0
